# BioID analysis of the cyclin F interactome reveals that ALS-variant cyclin F alters the homeostasis of paraspeckle-associated proteins

**DOI:** 10.1101/2020.04.30.071365

**Authors:** Stephanie L. Rayner, Flora Cheng, Shu Yang, Natalie Grima, Yazi D. Ke, Carol G. Au, Marco Morsch, Alana De Luca, Jennilee M. Davidson, Mark P. Molloy, Bingyang Shi, Lars M. Ittner, Ian Blair, Roger S. Chung, Albert Lee

## Abstract

**Background:** Previously, we identified missense mutations in *CCNF* that are causative of familial and sporadic amyotrophic lateral sclerosis (ALS) and frontotemporal dementia (FTD). *CCNF* encodes for the protein cyclin F, a substrate recognition component of the E3-ubiquitin ligase, SCF^cyclin F^. We have previously shown that mutations in *CCNF* cause disruptions to overall protein homeostasis; causing a build-up of ubiquitylated proteins (*1*) as well as defects in autophagic machinery (*2*).

**Methods:** Here, we have used an unbiased proteomic screening workflow using BioID, as well as standard immunoprecipitations to identify novel interaction partners of cyclin F, identifying the interaction between cyclin F and a series of paraspeckle proteins. The homeostasis of these new cyclin F interaction partners, RBM14, NONO and SFPQ were monitored in primary neurons using immunoblotting. In addition, the homeostasis of RBM14 was compared between control and ALS/FTD patient tissue using standard IHC studies.

**Results:** Using BioID, we found over 100 putative interaction partners of cyclin F and demonstrated that cyclin F closely associates with a number of essential paraspeckle proteins, which are stress-responsive proteins that have recently been implicated in ALS pathogenesis. We further demonstrate that the turnover of these novel binding partners are defective when cyclin F carries an ALS/FTD-causing mutation. In addition the analysis of RBM14 levels in ALS patient post-mortem tissue revealed that RBM14 levels were significantly reduced in post-mortem ALS patient motor cortex and significantly reduced in the neurons of spinal cord tissue.

**Conclusion:** Overall, our data demonstrate that the dysregulation of paraspeckle components may be contributing factors to the molecular pathogenesis of ALS/FTD.

**Highlights:**

- Previously, we identified missense mutations in *CCNF* that are linked to Amyotrophic lateral sclerosis/Frontotemporal dementia (ALS/FTD) and have shown that a single mutation in cyclin F can cause defects to major protein degradation systems in dividing cells.
- Cyclin F has very few known interaction partners, many of which have roles in cell cycle progression. Accordingly, we used BioID and mass spectrometry to identify novel binding partners of cyclin F that may reveal insight into the role of cyclin F in neurodegeneration.
- Mass spectrometry and bioinformatic studies demonstrate that cyclin F interacts with several RNA binding proteins. This includes the essential paraspeckle proteins, RBM14. Notably, this interaction could be validated by standard immunoprecipitations and immunoblotting. Cyclin F could also be found to interact with a series of essential proteins which form the paraspeckle complex.
- We further evaluated the effect of cyclin F(S621G) on the homeostasis of these novel interaction partners in primary neurons in response to a known paraspeckle inducer, MG132. Notably, we demonstrate significant defects in the homeostasis of RBM14 and SFPQ, but not NONO, when cyclin F carries an S621G mutation.
- Unlike other paraspeckle proteins, RBM14 levels have not previously been reported in the post-mortem brain and spinal cord of ALS patient post-mortem tissue. Here, we note significant defects in the homeostasis of RBM14 in the post-mortem tissue of ALS patients.
