## Supplemental Table 1 for "BioID analysis of the cyclin F interactome reveals that ALS-variant cyclin F alters the homeostasis of paraspeckle-associated proteins"

### Sheet: WTvrsEV (version 1)
Accession	Description	Exp. q-value: Combined	Sum PEP Score	Coverage [%]	# Peptides	# PSMs	# Unique Peptides	# Protein Groups	# AAs	MW [kDa]	calc. pI	Score Mascot: Mascot	Score Sequest HT: Sequest HT	# Peptides (by Search Engine): Mascot	# Peptides (by Search Engine): Sequest HT	Entrez Gene ID	Ensembl Gene ID	Gene Symbol	# Razor Peptides	Abundance Ratio: (Wild-type-BioID) / (Empty vector)	Abundance Ratio Variability [%]: (Wild-type-BioID) / (Empty vector)	Abundances (Grouped): Empty vector	Abundances (Grouped): Wild-type-BioID	Abundances (Grouped) CV [%]: Empty vector	Abundances (Grouped) CV [%]: Wild-type-BioID	Modifications
P61604	10 kDa heat shock protein, mitochondrial [OS=Homo sapiens]	0	14.239	25	4	16	4	1	102	10.9	8.92	154	22.21	4	4	3336	ENSG00000115541.10	HSPE1	0	18.976	50.6	9.4	178.8	64.2	32.42		2
P31946	14-3-3 protein beta/alpha [OS=Homo sapiens]	0	15.625	21	5	73	1	1	246	28.1	4.83	364	46.47	5	4	7529	ENSG00000166913.12	YWHAB	0	2.384	13.79	38.5	84.2	12.89	13.01	Acetyl [N-Term]	2
P62258-1	14-3-3 protein epsilon [OS=Homo sapiens]	0	26.154	25	6	93	5	1	255	29.2	4.74	799	66.08	6	5	7531	ENSG00000108953.16; ENSG00000274474.3	YWHAE	1	3.717	68.94	43	174.1	35.16	31.7	Acetyl [N-Term]	0
P61981	14-3-3 protein gamma [OS=Homo sapiens]	0	9.017	10	3	71	1	1	247	28.3	4.89	407	39.26	3	2	7532	ENSG00000170027.6	YWHAG	0	3.292	32.24	28.3	93.8	16.32	33.85	Acetyl [N-Term]	1
P27348	14-3-3 protein theta [OS=Homo sapiens]	0	17.187	16	4	88	2	1	245	27.7	4.78	716	64.24	4	3	10971	ENSG00000134308.13	YWHAQ	0	3.596	50.24	102.7	78.9	33.61	25.76	Acetyl [N-Term]	0
P63104	14-3-3 protein zeta/delta [OS=Homo sapiens]	0	26.124	26	5	74	4	1	245	27.7	4.79	763	55.56	5	5	7534	ENSG00000164924.17	YWHAZ	0	2.251	41.54	38.4	93.2	24.9	7.24	Acetyl [N-Term]	0
Q99714-1	3-hydroxyacyl-CoA dehydrogenase type-2 [OS=Homo sapiens]	0	29.163	20	3	37	3	1	261	26.9	7.78	312	39.62	3	3	3028	ENSG00000072506.12	HSD17B10	0	2.312	29.9	52.6	165.7	47.54	41.9		1
P62263	40S ribosomal protein S14 [OS=Homo sapiens]	0.001	5.266	7	1	22	1	1	151	16.3	10.05	420	26.33	1	1	6208	ENSG00000164587.11	RPS14	0	3.5	60.38	54.8	197.9	23.29	61.63		0
P60866	40S ribosomal protein S20 [OS=Homo sapiens]	0.001	3.316	12	2	4	2	1	119	13.4	9.94	47	1.81	2	1	6224	ENSG00000008988.9	RPS20	0	3.831	53.61	24.8	123.2	41.61	39.2	Acetyl [N-Term]	3
P62851	40S ribosomal protein S25 [OS=Homo sapiens]	0.001	5.18	17	2	13	2	1	125	13.7	10.11	97	10.95	2	2	6230	ENSG00000280831.2; ENSG00000118181.10	RPS25	0	100			65.3		49.36		3
P42677	40S ribosomal protein S27 [OS=Homo sapiens]	0.001	5.782	25	2	12	2	1	84	9.5	9.45	108	8.71	2	2	6232	ENSG00000177954.11	RPS27	0	4.609	61.73	33	149.2	57.11	21.27		2
P62857	40S ribosomal protein S28 [OS=Homo sapiens]	0.001	6.358	13	1	4	1	1	69	7.8	10.7	76	4.47	1	1	6234	ENSG00000233927.4	RPS28	0	100			57.3		20.8		3
P62861	40S ribosomal protein S30 [OS=Homo sapiens]	0.001	7.815	19	2	27	2	1	59	6.6	12.15	245	27.88	2	2	2197		FAU	0	3.908	34.52	42.6	168.9	18.06	40.64		0
P62701	40S ribosomal protein S4, X isoform [OS=Homo sapiens]	0	12.588	10	3	44	3	1	263	29.6	10.15	540	41.23	3	3	6191	ENSG00000198034.10	RPS4X	0	3.976	54.93	41.5	155.3	44.01	36.9		2
P46781	40S ribosomal protein S9 [OS=Homo sapiens]	0.001	6.37	10	2	6	2	1	194	22.6	10.65	81	5.89	2	2	6203	ENSG00000274005.3; ENSG00000275323.3; ENSG00000277079.3; ENSG00000278081.3; ENSG00000277359.3; ENSG00000170889.13; ENSG00000274950.4; ENSG00000274626.3; ENSG00000278270.4; ENSG00000274646.4	RPS9	0	6.391	48.9	30.3	194	2.2	44.92		2
P08865	40S ribosomal protein SA [OS=Homo sapiens]	0	16.47	13	3	17	3	1	295	32.8	4.87	516	29.54	3	3	3921	ENSG00000168028.13	RPSA	0	7.073	68.27	12.6	88.9	60.77	83.32		1
P62906	60S ribosomal protein L10A [OS=Homo sapiens]	0.001	5.592	10	2	12	2	1	217	24.8	9.94	135	10.49	2	2	4736	ENSG00000198755.10	RPL10A	0	2.161	56.72	67.1	102.5	41.63	58.41		2
P62913	60S ribosomal protein L11 [OS=Homo sapiens]	0.001	7.387	12	2	7	2	1	178	20.2	9.6	90	6.07	2	2	6135	ENSG00000142676.12	RPL11	0	4.625	84.34	9.5	24.2	76.02	67.41		3
P35268	60S ribosomal protein L22 [OS=Homo sapiens]	0.001	5.226	10	1	14	1	1	128	14.8	9.19	262	22.58	1	1	6146	ENSG00000116251.9	RPL22	0	2.286	97.46	66.6	169.4	91.19	24.23		0
P47914	60S ribosomal protein L29 [OS=Homo sapiens]	0.001	4.584	9	1	4	1	1	159	17.7	11.66	61	5.02	1	1	6159	ENSG00000162244.10	RPL29	0	3.448	43.05	14.9	62.1	35.13	28.38		2
P62899	60S ribosomal protein L31 [OS=Homo sapiens]	0.001	2.72	7	1	2	1	1	125	14.5	10.54	38	2.2	1	1	6160	ENSG00000071082.10	RPL31	0	100			167.1		53.69		2
Q92901	60S ribosomal protein L3-like [OS=Homo sapiens]	0.004	1.883	2	1	3	1	1	407	46.3	10.45	21	0	1	1	6123	ENSG00000140986.7	RPL3L	0	2.712	36.87	50.1	128.9	35.88	38.75		2
P36578	60S ribosomal protein L4 [OS=Homo sapiens]	0.001	8.395	4	2	51	2	1	427	47.7	11.06	339	49.11	2	2	6124	ENSG00000174444.14	RPL4	0	2.892	101.54	31.7	133	36.57	54.38		0
P18124	60S ribosomal protein L7 [OS=Homo sapiens]	0	19.159	20	5	68	5	1	248	29.2	10.65	1302	95.83	5	4	6129	ENSG00000147604.13	RPL7	0	2.909	90.23	53.4	142.5	53.95	28.89	Acetyl [N-Term]	0
P62917	60S ribosomal protein L8 [OS=Homo sapiens]	0.002	2.069	3	1	8	1	1	257	28	11.03	64	5.85	1	1	6132	ENSG00000161016.17	RPL8	0	3.645	70.68	28.3	103.3	53.72	37.78		2
P32969	60S ribosomal protein L9 [OS=Homo sapiens]	0	9.034	9	2	6	2	1	192	21.9	9.95	95	5.11	2	2	6133	ENSG00000163682.15	RPL9	0	100			49		18.59		2
P60709	Actin, cytoplasmic 1 [OS=Homo sapiens]	0	82.941	31	9	414	1	1	375	41.7	5.48	5072	487.69	9	8	60	ENSG00000075624.13	ACTB	9	3.07	82.49	33.7	86.3	41.5	42.71	Acetyl [N-Term]	1
P63261	Actin, cytoplasmic 2 [OS=Homo sapiens]	0	85.332	31	9	415	1	1	375	41.8	5.48	4928	487.69	9	8	71	ENSG00000184009.9	ACTG1	0	2.56	23.76	37.9	168.5	78.65	87.91	Acetyl [N-Term]	0
P07741-1	Adenine phosphoribosyltransferase [OS=Homo sapiens]	0.001	6.907	6	1	5	1	1	180	19.6	6.02	193		1		353	ENSG00000198931.10	APRT	0	100			56.1		60.1	Acetyl [N-Term]	3
P05141	ADP/ATP translocase 2 [OS=Homo sapiens]	0	25.335	13	4	32	2	1	298	32.8	9.69	501	32.68	4	3	292	ENSG00000005022.5	SLC25A5	2	2.063	85.5	79.6	102.6	44.99	87.63	Acetyl [N-Term]	0
P61163	Alpha-centractin [OS=Homo sapiens]	0.001	6.609	8	2	3	2	1	376	42.6	6.64	84		2		10121	ENSG00000138107.12	ACTR1A	0	5.548	17.21	15.1	137.4	17.19	70.86	Acetyl [N-Term]	2
P06733-1	alpha-enolase [OS=Homo sapiens]	0	33.608	20	8	156	8	1	434	47.1	7.39	1035	100.53	8	8	2023	ENSG00000074800.13	ENO1	0	3.196	86.42	40.2	137.4	64.69	37.82		0
Q13867	bleomycin hydrolase [OS=Homo sapiens]	0.001	2.329	2	1	2	1	1	455	52.5	6.27	46		1		642	ENSG00000108578.14	BLMH	0	100			300		92.31	Acetyl [N-Term]	0
P27708	CAD protein [OS=Homo sapiens]	0.001	3.177	1	1	3	1	1	2225	242.8	6.46	58		1		790	ENSG00000084774.13	CAD	0	2.213	51.48	28.2	62.3		46.39	Acetyl [N-Term]	1
P27824	Calnexin [OS=Homo sapiens]	0.003	2.047	1	1	6	1	1	592	67.5	4.6	31	1.69	1	1	821	ENSG00000127022.14; ENSG00000283777.1	CANX	0	100			62.5		79.44		2
P04632	Calpain small subunit 1 [OS=Homo sapiens]	0.001	4.384	3	1	2	1	1	268	28.3	5.2	43		1		826	ENSG00000126247.10	CAPNS1	0	3.559	22.31	21.3	75.9		21.04	Acetyl [N-Term]	1
P67870	Casein kinase II subunit beta [OS=Homo sapiens]	0.001	8.506	14	2	28	2	1	215	24.9	5.55	172	22.97	2	2	1460	ENSG00000224774.7; ENSG00000230700.9; ENSG00000206406.9; ENSG00000204435.13; ENSG00000232960.10; ENSG00000224398.7; ENSG00000228875.8	CSNK2B	0	8.641	22.23	17.7	194.6	21.99	18.52		0
Q2VIQ3	Chromosome-associated kinesin KIF4B [OS=Homo sapiens]	0.001	2.335	1	1	2	1	1	1234	139.9	6.18	18	1.66	1	1	285643	ENSG00000226650.5	KIF4B	0	2.299	116.35	47.3	108.8	114.05	71.08		2
O75390	citrate synthase, mitochondrial [OS=Homo sapiens]	0	13.232	8	3	24	3	1	466	51.7	8.32	176	19.36	3	3	1431	ENSG00000062485.18	CS	0	2.689	40.15	39.4	126.7	29.91	74.17		2
O96005-1	Cleft lip and palate transmembrane protein 1 [OS=Homo sapiens]	0.001	3.301	1	1	4	1	1	669	76	6.3	52		1		1209	ENSG00000104853.15	CLPTM1	0	3.89	16.61	30.8	125.6	5.76	35.21	Acetyl [N-Term]	3
P12277	Creatine kinase B-type [OS=Homo sapiens]	0	11.28	7	2	12	2	1	381	42.6	5.59	248	16.67	2	2	1152	ENSG00000166165.12	CKB	0	12.296	80.91	15.2	187.1	38.93	82.93		0
P41002	Cyclin-F [OS=Homo sapiens]	0	35.389	12	9	93	9	1	786	87.6	6.33	1006	94.29	9	9	899	ENSG00000162063.12	CCNF	0	5.954	134.79	2.5	72.5	53.4	105.12		0
P14854	Cytochrome c oxidase subunit 6B1 [OS=Homo sapiens]	0.001	2.917	10	1	3	1	1	86	10.2	7.05	49		1		1340	ENSG00000126267.8	COX6B1	0	6.603	29.44	24.2	146	25.49	16.48	Acetyl [N-Term]	2
P09669	Cytochrome c oxidase subunit 6C [OS=Homo sapiens]	0.001	3.448	11	1	4	1	1	75	8.8	10.39	55	3.62	1	1	1345	ENSG00000164919.10	COX6C	0	100			65.5		50.99		2
P09417	dihydropteridine reductase [OS=Homo sapiens]	0.002	2.21	4	1	1	1	1	244	25.8	7.37	39		1		5860	ENSG00000151552.11	QDPR	0	2.607	35.81	35.3	77.4	32.74	33.68	Acetyl [N-Term]	2
P33992	DNA replication licensing factor mcm5 [OS=Homo sapiens]	0.001	3.296	3	2	4	2	1	734	82.2	8.37	0	1.91	2	2	4174	ENSG00000100297.15	MCM5	0	100			138		9.86		2
P62877	E3 ubiquitin-protein ligase RBX1 [OS=Homo sapiens]	0	11.055	18	2	3	2	1	108	12.3	6.96	102		2		9978	ENSG00000100387.8	RBX1	0	2.108	15.95	18.7	26.2	67.04	16.77	Acetyl [N-Term]	1
P49411	elongation factor Tu, mitochondrial [OS=Homo sapiens]	0	13.846	10	4	30	4	1	452	49.5	7.61	304	26.98	3	4	7284		TUFM	0	2.906	68.54	31.6	103.1	72.54	25.06		2
Q14240-1	eukaryotic initiation factor 4A-II [OS=Homo sapiens]	0	12.07	8	3	34	3	1	407	46.4	5.48	365	26.84	3	3	1974	ENSG00000156976.16	EIF4A2	0	2.751	53.79	87.5	142	49.18	86.49		2
P55060-1	Exportin-2 [OS=Homo sapiens]	0.001	6.381	4	3	7	3	1	971	110.3	5.77	86	1.73	3	1	1434	ENSG00000124207.16	CSE1L	0	100			300			Acetyl [N-Term]	2
Q01469	Fatty acid-binding protein, epidermal [OS=Homo sapiens]	0.001	4.071	7	1	2	1	1	135	15.2	7.01	78		1		2171	ENSG00000164687.10	FABP5	0	14.79	66.67	12.9	191.1	8.87	61.07	Acetyl [N-Term]	1
Q5D862	Filaggrin-2 [OS=Homo sapiens]	0.001	5.687	1	1	25	1	1	2391	247.9	8.31	309	20.96	1	1	388698	ENSG00000143520.6	FLG2	0	100			193		65.78		0
Q96QA5	gasdermin-A [OS=Homo sapiens]	0.001	2.851	2	1	2	1	1	445	49.3	5.29	33	1.66	1	1	284110	ENSG00000167914.11	GSDMA	0	100			229.4		18.85		1
Q9UBI6	guanine nucleotide-binding protein g(i)/g(s)/g(o) subunit gamma-12 [OS=Homo sapiens]	0.001	4.829	15	1	2	1	1	72	8	8.97	61	2.82	1	1	55970	ENSG00000172380.5	GNG12	0	3.359	18.18	11.5	38.6		17.22		2
Q99729-1	Heterogeneous nuclear ribonucleoprotein A/B [OS=Homo sapiens]	0.001	6.659	4	1	16	1	1	332	36.2	8.21	333	18.92	1	1	3182		HNRNPAB	0	3.966	38.04	36.6	145.3	30.04	7.22		1
P31943	Heterogeneous nuclear ribonucleoprotein H [OS=Homo sapiens]	0	29.263	16	6	28	5	1	449	49.2	6.3	552	23.24	6	4	3187	ENSG00000169045.17; ENSG00000284254.1	HNRNPH1	0	2.721	72.78	35.4	58.3	71.97	9.23	Acetyl [N-Term; N-Term]	0
P31942	Heterogeneous nuclear ribonucleoprotein H3 [OS=Homo sapiens]	0.001	7.241	4	1	14	1	1	346	36.9	6.87	274	12.51	1	1	3189	ENSG00000096746.17	HNRNPH3	0	2.007	30.26	37	74.3		47.99		2
Q00839	Heterogeneous nuclear ribonucleoprotein U [OS=Homo sapiens]	0	25.831	6	4	48	4	1	825	90.5	6	1119	53.65	4	3	3192	ENSG00000153187.18	HNRNPU	0	2.23	202.84	57.5	39.7	34.45	134.96	Acetyl [N-Term]	1
P0C0S8	histone H2A type 1 [OS=Homo sapiens]	0	31.825	30	3	254	3	1	130	14.1	10.9	2667	333.9	3	3	8969; 8336; 8329; 8330; 8332	ENSG00000276903.1; ENSG00000275221.1; ENSG00000278677.1; ENSG00000196787.3; ENSG00000196747.4	HIST1H2AG; HIST1H2AM; HIST1H2AI; HIST1H2AK; HIST1H2AL	0	2.604	121.1	52.7	166.2	96.84	69.84		0
O60814	Histone H2B type 1-K [OS=Homo sapiens]	0	32.9	40	5	418	1	1	126	13.9	10.32	2045	196.44	5	5	85236	ENSG00000197903.7	HIST1H2BK	4	4.405	94.29	31.1	103.8	61.06	67.85		0
P68431	Histone H3.1 [OS=Homo sapiens]	0.001	5.648	10	2	161	2	1	136	15.4	11.12	934	109.17	2	2	8968; 8352; 8351; 8355; 8357; 8358; 8350; 8353; 8354; 8356	ENSG00000197153.4; ENSG00000275379.1; ENSG00000278272.1; ENSG00000277775.1; ENSG00000273983.1; ENSG00000274750.2; ENSG00000274267.1; ENSG00000197409.7; ENSG00000275714.1; ENSG00000278828.1	HIST1H3F; HIST1H3C; HIST1H3D; HIST1H3G; HIST1H3H; HIST1H3B; HIST1H3A; HIST1H3E; HIST1H3I; HIST1H3J	0	2.599	67.26	54.7	134.9	10.13	38.76		0
P62805	histone H4 [OS=Homo sapiens]	0	66.118	58	10	202	10	1	103	11.4	11.36	2454	290.5	10	10	8359; 8361; 8360; 8363; 8365; 8364; 121504; 554313; 8367; 8294; 8366; 8370; 8362; 8368	ENSG00000197061.4; ENSG00000275126.1; ENSG00000273542.1; ENSG00000197238.4; ENSG00000197837.3; ENSG00000276966.2; ENSG00000158406.4; ENSG00000270882.2; ENSG00000274618.1; ENSG00000278637.1; ENSG00000277157.1; ENSG00000278705.1; ENSG00000270276.2; ENSG00000276180.1	HIST1H4A; HIST1H4F; HIST1H4D; HIST1H4J; HIST1H4H; HIST1H4C; HIST4H4; HIST2H4B; HIST1H4E; HIST1H4I; HIST1H4B; HIST2H4A; HIST1H4K; HIST1H4L	0	2.007	73.18	31.4	93.7	110.3	59.63		0
Q86YZ3	Hornerin [OS=Homo sapiens]	0.001	2.296	1	1	2	1	1	2850	282.2	10.04	33	1.77	1	1	388697	ENSG00000197915.5	HRNR	0	100			124.8		31.83		1
P51610-1	Host cell factor 1 [OS=Homo sapiens]	0	18.963	2	2	36	1	1	2035	208.6	7.46	927	19.49	2	1	3054	ENSG00000172534.13	HCFC1	0	7.907	133	22.8	242	65.26	94.85	Acetyl [N-Term]	0
P51610-4	Isoform 4 of Host cell factor 1 [OS=Homo sapiens]	0.001	5.309	1	2	11	1	1	2079	213.3	7.33		19.49		2	3054		HCFC1	1	2.863	98.58	43.4	228.4	12.8	116.4		1
P00338-1	L-lactate dehydrogenase A chain [OS=Homo sapiens]	0	20.45	20	6	109	5	1	332	36.7	8.27	1504	118.75	6	6	3939	ENSG00000134333.13	LDHA	0	2.764	72.96	40.4	183.2	59.72	38.35		0
P07195	L-lactate dehydrogenase B chain [OS=Homo sapiens]	0	27.5	22	7	119	6	1	334	36.6	6.05	2046	165.52	7	7	3945	ENSG00000111716.12	LDHB	1	2.331	64.39	62.9	148.9	16.22	43.96		0
P14174	Macrophage Migration inhibitory factor [OS=Homo sapiens]	0	16.251	17	2	20	2	1	115	12.5	7.88	401	11	2	1	4282	ENSG00000276701.2; ENSG00000240972.1	MIF	0	3.303	74.39	28.3	149.9	50.53	48.9		1
P40926	Malate dehydrogenase, mitochondrial [OS=Homo sapiens]	0	33.93	22	6	34	6	1	338	35.5	8.68	560	47.68	6	6	4191	ENSG00000146701.11	MDH2	0	4.233	56.11	21.4	182.3	62.49	32.84		1
P43243	Matrin-3 [OS=Homo sapiens]	0.008	1.672	1	1	2	1	1	847	94.6	6.25	17	1.74	1	1	9782	ENSG00000015479.18; ENSG00000280987.4	MATR3	0	100			157.9		135.08		1
Q96RQ3	Methylcrotonoyl-CoA carboxylase subunit alpha, mitochondrial [OS=Homo sapiens]	0	59.646	20	11	296	11	1	725	80.4	7.78	3587	338.14	11	11	56922	ENSG00000078070.12	MCCC1	0	8.46	81.24	5	66.3	134.31	135.54		0
Q02978	Mitochondrial 2-oxoglutarate/malate carrier protein [OS=Homo sapiens]	0	15.628	9	2	6	2	1	314	34	9.91	214	2.34	2	1	8402	ENSG00000108528.13	SLC25A11	0	2.319	73.08	64.1	75.3	37.04	63.44	Acetyl [N-Term]	2
Q9ULH7	MKL/myocardin-like protein 2 [OS=Homo sapiens]	0.001	6.283	2	2	8	2	1	1088	118.1	6.28	73	4.01	2	2	57496		MKL2	0	2.945	123.85	30.9	240.7	67.57	55.17		0
Q8NCW5	NAD(P)H-hydrate epimerase [OS=Homo sapiens]	0.006	1.732	3	1	4	1	1	288	31.7	7.66	39	0	1	1	128240	ENSG00000163382.11	APOA1BP; NAXE	0	100			70.4		8.55		2
O75489	NADH dehydrogenase [ubiquinone] iron-sulfur protein 3, mitochondrial [OS=Homo sapiens]	0.001	6.138	5	1	2	1	1	264	30.2	7.5	56	3.59	1	1	4722	ENSG00000213619.9	NDUFS3	0	100			77.2		13.46		2
Q04721	Neurogenic locus notch homolog protein 2 [OS=Homo sapiens]	0.001	3.486	1	1	27	1	1	2471	265.2	5.14	0	0	1	1	4853	ENSG00000134250.19	NOTCH2	0	13.787	91.14	17.1	235.2	79.38	47.99		0
Q9UNZ2	NSFL1 cofactor p47 [OS=Homo sapiens]	0	12.915	14	4	8	4	1	370	40.5	5.1	87	10.01	4	4	55968	ENSG00000088833.17	NSFL1C	0	9.023	63.56	29.9	270.1		92.08		2
O75182-1	paired amphipathic helix protein sin3b [OS=Homo sapiens]	0.001	7.087	3	3	7	3	1	1162	133	6.93	120	1.67	3	2	23309	ENSG00000127511.9	SIN3B	0	100			219.5			Acetyl [N-Term]	0
P62937	peptidyl-prolyl cis-trans isomerase A [OS=Homo sapiens]	0	41.676	33	5	53	5	1	165	18	7.81	1049	45.41	5	3	5478	ENSG00000196262.13	PPIA	0	4.911	77.34	20.6	187.4	110.9	26.85	Acetyl [N-Term; N-Term]	0
P62942	Peptidyl-prolyl cis-trans isomerase FKBP1A [OS=Homo sapiens]	0.001	3.997	12	1	4	1	1	108	11.9	8.16	107		1		2280	ENSG00000088832.16	FKBP1A	0	3.943	6.83	26.7	105.4		6.51		0
Q00325-1	Phosphate carrier protein, mitochondrial [OS=Homo sapiens]	0.001	8.218	7	3	14	3	1	362	40.1	9.38	107	12.79	3	3	5250	ENSG00000075415.12	SLC25A3	0	2.477	76.17	27.2	119.8	41.31	70.68		2
P30086	phosphatidylethanolamine-binding protein 1 [OS=Homo sapiens]	0.001	4.615	9	2	10	2	1	187	21	7.53	67	2.06	2	2	5037	ENSG00000089220.4	PEBP1	0	100			50.4		57.39		2
P00558	phosphoglycerate kinase 1 [OS=Homo sapiens]	0.001	4.996	3	2	52	2	1	417	44.6	8.1	339	13.71	2	2	5230	ENSG00000102144.13	PGK1	0	3.168	62.41	20.7	93.1	28.29	31.44		0
P51003	Poly(A) polymerase alpha [OS=Homo sapiens]	0	9.489	6	4	11	4	1	745	82.8	7.37	75	8.69	4	4	10914	ENSG00000090060.17	PAPOLA	0	2.17	97.85	57.4	114.2	101.34	53.99		3
Q99623	Prohibitin-2 [OS=Homo sapiens]	0	10.521	13	4	37	4	1	299	33.3	9.83	335	31.95	4	4	11331	ENSG00000215021.8	PHB2	0	2.751	44.7	40.2	101.7	20.44	64.95		0
P12004	proliferating cell nuclear antigen [OS=Homo sapiens]	0	9.021	15	3	18	3	1	261	28.8	4.69	99	7.29	3	3	5111	ENSG00000132646.10	PCNA	0	4.304	65.39	30.2	186.1	60.12	41.79		1
Q16186	Proteasomal ubiquitin receptor ADRM1 [OS=Homo sapiens]	0.001	5.225	8	2	17	2	1	407	42.1	5.07	120	12.91	2	1	11047	ENSG00000130706.12	ADRM1	0	100			114.3		7.38	Acetyl [N-Term]	2
P25788-1	Proteasome subunit alpha type-3 [OS=Homo sapiens]	0	14.64	12	2	3	2	1	255	28.4	5.33	149	2.01	2	1	5684	ENSG00000100567.12	PSMA3	0	2.001	60.57	37.5	117.1	25.31	2.53	Acetyl [N-Term]	2
P25789	Proteasome subunit alpha type-4 [OS=Homo sapiens]	0.001	7.605	7	2	11	2	1	261	29.5	7.72	104	12.51	2	2	5685	ENSG00000041357.15	PSMA4	0	2.215	45.18	81.7	57.1	43.15	103.35		2
P28072	Proteasome subunit beta type-6 [OS=Homo sapiens]	0	9.22	9	2	13	2	1	239	25.3	4.92	160	13.28	2	2	5694	ENSG00000142507.9	PSMB6	0	2.213	35.39	23.2	24.6	90.98	50.82		2
P30101	Protein disulfide-isomerase A3 [OS=Homo sapiens]	0	9.415	7	3	14	3	1	505	56.7	6.35	150	13.14	3	3	2923	ENSG00000167004.12	PDIA3	0	2.188	31.11	70.6	68.9	52.5	60.35		2
Q15084-1	Protein disulfide-isomerase A6 [OS=Homo sapiens]	0	16.884	10	3	6	3	1	440	48.1	5.08	164	6.84	3	3	10130	ENSG00000143870.12	PDIA6	0	100			189.9		53.84		2
Q13123	Protein Red [OS=Homo sapiens]	0.001	8.622	6	3	6	3	1	557	65.6	6.64	42	7.23	3	3	3550	ENSG00000113141.17	IK	0	3.81	136.86	132.2	122.6	84.32	48.96		3
A6NKH3	putative 60S ribosomal protein L37a-like protein [OS=Homo sapiens]	0.001	3.097	9	1	10	1	1	93	10.6	10.2	70	7.27	1	1	644338		RPL37AP8	0	5.736	47.85	24.7	180	48.58	37.7		0
P0C7P4	Putative cytochrome b-c1 complex subunit Rieske-like protein 1 [OS=Homo sapiens]	0.001	4.471	11	2	4	2	1	283	30.8	8.87	50	3.99	2	2	100128525		UQCRFS1P1	0	2.735	18.82	30.6	83.7		17.81		2
Q5JXB2	Putative ubiquitin-conjugating enzyme E2 N-like [OS=Homo sapiens]	0.001	7.264	20	2	15	2	1	153	17.4	5.92	174	22.37	2	2	389898		UBE2NL	0	8.4	35.49	15.6	148.5	30.29	26.5		0
P11498	pyruvate carboxylase, mitochondrial [OS=Homo sapiens]	0	147.755	29	29	1501	29	1	1178	129.6	6.84	19928	1753.92	29	28	5091	ENSG00000173599.13	PC	0	37.587	117.96	2.4	110.9	21.31	88.34		0
P51148	Ras-related protein Rab-5C [OS=Homo sapiens]	0	22.251	24	4	32	4	1	216	23.5	8.41	588	40.19	4	4	5878	ENSG00000108774.14	RAB5C	0	3.164	33.8	29.8	112.3	40.08	17.99		1
P34897-1	Serine hydroxymethyltransferase, mitochondrial [OS=Homo sapiens]	0.001	3.675	2	1	8	1	1	504	56	8.53	96	6.98	1	1	6472	ENSG00000182199.10	SHMT2	0	2.762	77.32	50.1	138.3		65.4		1
Q16629	serine/arginine-rich splicing factor 7 [OS=Homo sapiens]	0.001	8.764	11	2	16	2	1	238	27.4	11.82	180	22.06	2	2	6432	ENSG00000115875.18	SRSF7	0	2.057	84.57	58.2	119.8		70.07		2
Q9H299	SH3 domain-binding glutamic acid-rich-like protein 3 [OS=Homo sapiens]	0.002	2.29	11	1	2	1	1	93	10.4	4.93	51	1.74	1	1	83442	ENSG00000142669.14	SH3BGRL3	0	100			56.9		53.71		3
Q04837	Single-stranded DNA-binding protein, mitochondrial [OS=Homo sapiens]	0	17.087	25	4	22	4	1	148	17.2	9.6	230	26.7	4	4	6742	ENSG00000106028.10	SSBP1	0	2.521	50.5	46.7	156.8	37.78	39.03		0
Q13838-1	spliceosome RNA helicase DDX39B [OS=Homo sapiens]	0.001	6.817	6	2	9	2	1	428	49	5.67	87	4.9	2	2	7919	ENSG00000225859.10; ENSG00000215425.11; ENSG00000198563.13; ENSG00000235439.10; ENSG00000230624.10; ENSG00000225073.10; ENSG00000229496.10	DDX39B	0	2.795	86.73	52.7	147.4	15.4	77.29		1
Q15427	Splicing factor 3b subunit 4 [OS=Homo sapiens]	0.001	2.346	2	1	6	1	1	424	44.4	8.56	75		1		10262	ENSG00000143368.9	SF3B4	0	4.788	32.62	14.4	69.1	14.73	35.16	Acetyl [N-Term]	1
Q9Y3B4	Splicing factor 3B subunit 6 [OS=Homo sapiens]	0.008	1.666	7	1	5	1	1	125	14.6	9.38	37	3.69	1	1	51639	ENSG00000115128.6	SF3B14; SF3B6	0	3.854	33.23	32.6	125.7	6.43	29.99		2
P57052	Splicing regulator RBM11 [OS=Homo sapiens]	0.001	7.257	12	2	17	2	1	281	32.2	8.73	219	16.91	2	2	54033	ENSG00000185272.13	RBM11	0	7.846	45.32	34	189.6	32.52	41.06		0
O43760	Synaptogyrin-2 [OS=Homo sapiens]	0.001	2.623	4	1	2	1	1	224	24.8	4.94	46		1		9144	ENSG00000108639.7	SYNGR2	0	3.703	28.51	18.2	67.3	24.59	9.77	Acetyl [N-Term]	3
P30048	Thioredoxin-dependent peroxide reductase, mitochondrial [OS=Homo sapiens]	0.001	5.194	7	2	26	2	1	256	27.7	7.78	149	10.33	2	2	10935	ENSG00000165672.6	PRDX3	0	3.686	69.16	32	86.9	76.66	46.85		1
O43396	Thioredoxin-like protein 1 [OS=Homo sapiens]	0	13.387	17	4	25	4	1	289	32.2	4.96	167	7.66	4	3	9352	ENSG00000091164.12	TXNL1	0	15.311	36.97	6	270.5	51.14	36.54		0
Q86V81	THO complex subunit 4 [OS=Homo sapiens]	0	19.667	19	4	13	4	1	257	26.9	11.15	264	18.73	3	3	10189		ALYREF	0	2.389	107.02	9.3	39.9	109.06	35.86	Acetyl [N-Term]	2
P61165	Transmembrane protein 258 OS=Homo sapiens OX=9606 GN=TMEM258 PE=1 SV=1	0.002	2.085	10	1	1	1	1	79	9.1	5.83	21		1		746	ENSG00000134825.15	C11orf10; TMEM258	0	4.145	18.74	21.3	83.9	10.64	22.38	Acetyl [N-Term]	3
P60174	Triosephosphate isomerase [OS=Homo sapiens]	0	83.61	43	10	202	10	1	286	30.8	5.92	2839	257.47	10	10	7167	ENSG00000111669.14	TPI1	0	5.481	75.27	23.3	153.7	56.27	32.09		0
P68371	Tubulin beta-4B chain [OS=Homo sapiens]	0	25.217	13	5	108	1	1	445	49.8	4.89	777	115.97	5	5	10383	ENSG00000188229.5	TUBB4B	0	4.002	101.92	31.2	125	95.69	10.32		1
P61086	Ubiquitin-conjugating enzyme E2 K [OS=Homo sapiens]	0.001	3.459	4	1	8	1	1	200	22.4	5.44	144		1		3093	ENSG00000078140.13	UBE2K	0	2.063	18.68	31.1	64.5	18.97	22.97	Acetyl [N-Term]	0
P45880	Voltage-dependent anion-selective channel protein 2 [OS=Homo sapiens]	0	12.157	14	3	14	3	1	294	31.5	7.56	110	23.1	3	3	7417	ENSG00000165637.13	VDAC2	0	3.079	89.78	42.6	124.6	60.37	83.6		1
P12956	X-ray repair cross-complementing protein 6 [OS=Homo sapiens]	0	16.639	7	3	14	3	1	609	69.8	6.64	149	17.63	3	3	2547	ENSG00000196419.12	XRCC6	0	2.126	126.18	71.3	53.4	85.54	115.95		1
Q9ULM3	YEATS domain-containing protein 2 [OS=Homo sapiens]	0	17.305	4	4	19	4	1	1422	150.7	8.98	228	9.35	4	4	55689	ENSG00000163872.15	YEATS2	0	11.497	112.67	22.5	136.8		110.12		0
Q5VUA4	Zinc finger protein 318 [OS=Homo sapiens]	0.001	3.214	1	2	12	2	1	2279	251	7.2	35	3.75	1	2	24149	ENSG00000171467.15	ZNF318	0	3.934	7.88	35.2	69		2.52		1
